# Stress conditions promote the mating competency of *Leishmania* promastigotes *in vitro* marked by expression of the ancestral gamete fusogen HAP2

**DOI:** 10.1101/2021.08.31.458317

**Authors:** Isabelle Louradour, Tiago Rodrigues Ferreira, Emma Duge, Nadira Karunaweera, Andrea Paun, David Sacks

**Author notes:** Correspondence should be addressed to D. S. these authors contributed equally (Isabelle Louradour, Tiago Rodrigues Ferreira). Department of Parasites and Insect Vectors, Institut Pasteur/INSERM U1201, 75015 Paris, France (Isabelle Louradour).

## Abstract

*Leishmania* are protozoan parasites transmitted by the bite of sand fly vectors producing a wide spectrum of diseases in their mammalian hosts. These diverse clinical outcomes are directly associated with parasite strain and species diversity. Although *Leishmania* reproduction is mainly clonal, a cryptic sexual cycle capable of producing hybrid genotypes has been inferred from population genetic studies, and directly demonstrated by laboratory crosses. Experimentally, mating competency has been largely confined to promastigotes developing in the sand fly midgut. The ability to hybridize culture promastigotes *in vitro* has been limited so far to low efficiency mating between two *L. tropica* strains, L747 and MA37, that mate with high efficiency in flies. Here, we show that exposure of promastigote cultures to DNA damage stress produces a remarkably enhanced efficiency of *in vitro* hybridization of the *L. tropica* strains, and extends to other species, including *L. donovani, L. infantum*, and *L. braziliensis*, a capacity to generate intra- and interspecific hybrids. Whole genome sequencing and total DNA content analyses indicate that the hybrids are in each case full genome, polyploid hybrids. Single-cell RNA sequencing of the L747 and MA37 parental lines highlights the transcriptome heterogeneity of culture promastigotes and reveals discrete clusters that emerge post-irradiation in which genes potentially involved in genetic exchange are expressed, including the ancestral gamete fusogen *HAP2*. By generating reporter constructs for HAP2, we could select for mating-competent and mating-incompetent promastigotes. Overall, this work reveals that there are specific populations involved in *Leishmania* mating associated with a discernible transcriptomic signature, and that stress facilitated *in vitro* hybridization can be a transformative approach to generate large numbers of hybrid genotypes between diverse species and strains.
