## Supplementary material for "Stress conditions promote the mating competency of *Leishmania* promastigotes *in vitro* marked by expression of the ancestral gamete fusogen HAP2": Sup Table 1

### Sheet: LMA-fquencies
Supplementary Table 1. Calculations of the minimal frequencies of mating competent cells for each L747 x MA37 cross.
	irradiation
	Experiment	Condition	# of parasites per wells at the moment of mixing (d1 p.i.)		Proportion of positive wells	Minimum frequency of hybridization competent cells
			L747	MA37		L747	MA37
	exp.I	untreated	1950000	1350000	2.4% (2/84)	1.221e-08	1.76367e-08
		irradiation	950000	950000	96.4% (81/84)	1.01504e-06	1.01504e-06
	exp.II	untreated	2700000	1300000	0% (0/84)	0	0
		irradiation	450000	300000	44% (37/84)	9.78836e-07	1.46825e-06
	exp.III	untreated	850000	1100000	1.2% (1/84)	1.40056e-08	1.08225e-08
		irradiation	600000	150000	40.5% (34/84)	6.74603e-07	2.69841e-06
	exp.IV	untreated	2200000	1600000	1.2% (1/84)	5.41126e-09	7.44048e-09
		irradiation	700000	600000	73.8% (62/84)	1.05442e-06	1.23016e-06
	H2O2
	Experiment	Condition	# of parasites per wells at the moment of mixing (d1)		Proportion of positive wells	Minimum frequency of hybridization competent cells
			L747	MA37		L747	MA37
	exp.I	untreated	560000	230000	0% (0/84)	0	0
		H2O2	90000	70000	61.9% (52/84)	6.87831e-06	8.84354e-06
	exp.II	untreated	1500000	450000	3.6% (3/84)	2.38095e-08	7.93651e-08
		H2O2	600000	190000	28.6% (24/84)	4.7619e-07	1.50376e-06
	exp.III	untreated	1950000	1350000	2.4% (2/84)	1.221e-08	1.76367e-08
		H2O2	350000	180000	13.1% (11/84)	3.7415e-07	7.27513e-07
	exp.IV	untreated	700000	450000	0% (0/84)	0	0
		H2O2	5000	40000	2.4% (2/84)	4.7619e-06	5.95238e-07
	MMS
	Experiment	Condition	# of parasites per wells at the moment of mixing (d1 p.i.)		Proportion of positive wells	Minimum frequency of hybridization competent cells
			L747	MA37		L747	MA37
	exp.I	untreated	1350000	650000	1.2% (1/84)	8.81834e-09	1.8315e-08
		MMS	140000	135000	7.1% (6/84)	5.10204e-07	5.29101e-07
	exp.II	untreated	3400000	1700000	1.2% (1/84)	3.5014e-09	7.0028e-09
		MMS	1200000	300000	40.4% (34/84)	3.37302e-07	1.34921e-06
	exp.III	untreated	700000	450000	0% (0/84)	0	0
		MMS	200000	200000	61.9% (52/84)	3.09524e-06	3.09524e-06
	exp.IV	untreated	2400000	950000	7.1% (6/84)	2.97619e-08	7.5188e-08
		MMS	800000	300000	28.6% (24/84)	3.57143e-07	9.52381e-07
	cross with HAP2 mNG sorted cells
	Experiment	Condition (+irradiation)	# of parasites per wells at the moment of mixing (d1 p.i.)		Proportion of positive wells	Minimum frequency of hybridization competent cells
			L747	MA37		L747	MA37
	exp.I	L747Hap2NG+ x MA37Hap2NG+	50000	50000	32.6% (15/46)	6.52174e-06	6.52174e-06
		L747Hap2NG- x MA37Hap2NG+	50000	50000	23.9% (11/46)	4.78261e-06	4.78261e-06
		L747Hap2NG+ x MA37Hap2NG-	50000	50000	13% (6/46)	2.6087e-06	2.6087e-06
		L747Hap2NG- x MA37Hap2NG-	50000	50000	0	0	0
	exp.II	L747Hap2NG+ x MA37Hap2NG+	43850	30000	36.7% (11/30)	8.36184e-06	1.22222e-05
		L747Hap2NG- x MA37Hap2NG+	43850	30000	3.3% (1/30)	7.60167e-07	1.11111e-06
		L747Hap2NG+ x MA37Hap2NG-	43850	30000	3.3% (1/30)	7.60167e-07	1.11111e-06
		L747Hap2NG- x MA37Hap2NG-	43850	30000	0 (0/60)	0	0
