## Supplementary material for "Stress conditions promote the mating competency of *Leishmania* promastigotes *in vitro* marked by expression of the ancestral gamete fusogen HAP2": Sup Table 3

### Sheet: Sheet1
Sup. Table 3. List of genes upregulated in both L747 cluster 2 and MA37 cluster 1 with the following threshold cutoffs: percentage of cells within a cluster expressing a given gene > 10%, |log2FC| > 0.1 and Wilcoxon Rank Sum test adjusted p-value < 0.05.
Gene_ID	Genomic_Location_(Gene)	Product_Description
LmjF.02.0050	LmjF.02:18,849..19,505(-)	cytochrome b-domain protein, putative
LmjF.04.0100	LmjF.04:39,200..40,939(+)	hypothetical protein, conserved
LmjF.04.0200	LmjF.04:68,838..69,386(+)	surface antigen-like protein
LmjF.04.0390	LmjF.04:134,260..134,994(-)	hypothetical protein
LmjF.04.0440	LmjF.04:164,785..168,888(-)	STE/STE11 serine/threonine-protein kinase, putative
LmjF.04.0660	LmjF.04:273,636..274,085(-)	hypothetical protein, conserved
LmjF.05.1000	LmjF.05:374,697..375,008(-)	hypothetical protein, conserved
LmjF.05.1215	LmjF.05:441,522..442,376(+)	surface antigen-like protein
LmjF.06.0010	LmjF.06:1,840..2,142(-)	histone H4
LmjF.06.0030	LmjF.06:11,715..13,742(-)	WD domain, G-beta repeat, putative
LmjF.06.0450	LmjF.06:156,483..157,865(+)	hypothetical protein, unknown function
LmjF.07.0090	LmjF.07:28,603..32,361(+)	methionine synthase, putative
LmjF.08.0460	LmjF.08:187,443..188,333(+)	hypothetical protein, unknown function
LmjF.08.0600	LmjF.08:239,072..239,503(+)	hypothetical protein, unknown function
LmjF.09.0060	LmjF.09:14,792..15,187(+)	RNA-binding protein 5, putative
LmjF.09.1170	LmjF.09:457,031..457,621(-)	hypothetical protein, conserved
LmjF.10.0030	LmjF.10:11,909..13,390(-)	phosphate-Repressible Phosphate Permease-like protein
LmjF.10.0260	LmjF.10:115,883..116,272(+)	COPI associated protein, putative
LmjF.10.0370	LmjF.10:165,032..167,092(+)	folate/biopterin transporter, putative
LmjF.10.0400	LmjF.10:189,698..191,863(+)	folate/biopterin transporter, putative
LmjF.10.0480	LmjF.10:223,401..225,209(+)	GP63, leishmanolysin
LmjF.10.0510	LmjF.10:265,889..266,992(+)	glycerol-3-phosphate dehydrogenase [NAD+], glycosomal
LmjF.10.0540	LmjF.10:279,342..282,608(-)	hypothetical protein, unknown function
LmjF.10.0990	LmjF.10:454,910..455,302(-)	histone H3
LmjF.10.1100	LmjF.10:486,831..489,419(-)	hypothetical protein, conserved
LmjF.10.1100	LmjF.10:486,831..489,419(-)	hypothetical protein, conserved
LmjF.11.0720	LmjF.11:292,776..294,737(+)	PUF nine target 1
LmjF.11.1000	LmjF.11:407,502..410,246(+)	pyruvate phosphate dikinase, putative
LmjF.11.1040	LmjF.11:435,829..438,609(+)	hypothetical protein, conserved
LmjF.12.0890	LmjF.12:414,606..415,793(+)	promastigote surface antigen 38S
LmjF.12.0980	LmjF.12:391,810..392,967(+)	promastigote surface antigen protein 2 PSA2
LmjF.12.1020	LmjF.12:529,861..531,471(+)	surface antigen protein, putative
LmjF.12.1090	LmjF.12:547,351..548,880(+)	surface antigen protein, putative
LmjF.12.1140	LmjF.12:578,880..581,366(+)	n-ethylmaleimide reductase-like protein
LmjF.14.1160	LmjF.14:502,845..504,134(+)	enolase
LmjF.14.1360	LmjF.14:566,673..568,253(+)	inositol-3-phosphate synthase
LmjF.15.0300	LmjF.15:114,332..114,772(+)	Ecotin-like protein
LmjF.16.0470	LmjF.16:166,354..166,908(-)	hypothetical protein, conserved
LmjF.16.0760	LmjF.16:269,854..270,846(-)	transaldolase, putative
LmjF.16.0920	LmjF.16:338,304..338,807(-)	flagellar calcium-binding protein, putative
LmjF.16.0950	LmjF.16:346,095..347,489(+)	sucrose-phosphate synthase-like protein
LmjF.16.1030	LmjF.16:393,954..396,524(+)	Protein of unknown function (DUF3184), putative
LmjF.17.0630	LmjF.17:312,897..314,063(-)	hypothetical protein, unknown function
LmjF.18.0640	LmjF.18:266,997..267,812(+)	CAMK/CAMKL family protein kinase, putative
LmjF.19.0630	LmjF.19:270,430..270,864(+)	histone H3 variant V
LmjF.19.0870	LmjF.19:363,752..364,129(+)	ATG8/AUT7/APG8/PAZ2, putative
LmjF.19.0920	LmjF.19:370,484..372,502(+)	folate/biopterin transporter, putative
LmjF.19.1005	LmjF.19:410,569..412,560(+)	4-coumarate:coa ligase-like protein
LmjF.19.1300	LmjF.19:551,289..553,844(+)	hypothetical protein, unknown function
LmjF.19.1420	LmjF.19:621,270..622,334(+)	cysteine peptidase A (CPA)
LmjF.20.0150	LmjF.20:51,369..54,095(-)	Domain of unknown function (DUF1736), putative
LmjF.20.1180	LmjF.20:531,127..534,057(+)	calpain-like cysteine peptidase, putative
LmjF.20.1200	LmjF.20:548,104..550,335(+)	calpain-like cysteine peptidase, putative
LmjF.20.1230	LmjF.20:561,022..561,423(+)	Domain of unknown function (DUF1935), putative
LmjF.20.1310	LmjF.20:596,447..596,842(+)	small myristoylated protein-1
LmjF.21.0240	LmjF.21:81,248..82,663(+)	hexokinase, putative
LmjF.21.1480	LmjF.21:602,852..605,536(-)	hypothetical protein, conserved
LmjF.22.0180	LmjF.22:79,177..79,959(-)	hypothetical protein, conserved
LmjF.22.0250	LmjF.22:108,240..109,016(-)	phosphoinositide phosphatase
LmjF.22.1150	LmjF.22:484,333..487,503(+)	Protein kinase domain containing protein, putative
LmjF.22.1610	LmjF.22:659,273..661,444(+)	hypothetical protein, conserved
LmjF.23.0110	LmjF.23:23,497..24,636(+)	GDP-mannose pyrophosphorylase
LmjF.23.0140	LmjF.23:44,821..45,693(+)	Alpha/beta hydrolase family, putative
LmjF.23.0360	LmjF.23:131,148..132,206(+)	NADP-dependent alcohol dehydrogenase, putative
LmjF.23.0640	LmjF.23:308,424..310,091(-)	hypothetical protein, conserved
LmjF.23.0840	LmjF.23:417,283..418,866(-)	hypothetical protein, unknown function
LmjF.23.0990	LmjF.23:471,048..473,297(-)	hypothetical protein, conserved
LmjF.23.1050	LmjF.23:496,116..496,289(-)	small hydrophilic endoplasmic reticulum-associated protein (sherp)
LmjF.23.1060	LmjF.23:492,075..492,608(-)	hydrophilic acylated surface protein b
LmjF.23.1110	LmjF.23:529,142..531,514(-)	hypothetical protein, unknown function
LmjF.23.1267	LmjF.23:592,981..594,129(+)	hypothetical protein, unknown function
LmjF.23.1440	LmjF.23:717,671..718,282(+)	hypothetical protein, unknown function
LmjF.24.0360	LmjF.24:110,765..112,567(+)	UDP-galactose transporter
LmjF.24.1410	LmjF.24:500,150..503,020(+)	hypothetical predicted transmembrane protein
LmjF.24.2250	LmjF.24:818,187..819,482(-)	fatty-acid desaturase, putative
LmjF.25.2340	LmjF.25:869,984..871,150(+)	AGC essential kinase 1
LmjF.26.0730	LmjF.26:204,893..210,973(-)	hypothetical protein, conserved
LmjF.26.0980	LmjF.26:292,344..296,492(-)	CMGC/SRPK protein kinase, putative
LmjF.26.1340	LmjF.26:456,170..458,062(+)	DNA ligase k alpha, putative
LmjF.26.1440	LmjF.26:506,484..509,072(+)	hypothetical protein, conserved
LmjF.26.1500	LmjF.26:541,298..541,708(+)	hypothetical protein, unknown function
LmjF.26.1980	LmjF.26:782,069..782,689(+)	hypothetical protein, conserved
LmjF.26.2550	LmjF.26:1,030,304..1,030,588(+)	hypothetical protein, conserved
LmjF.26.2570	LmjF.26:1,038,070..1,039,371(+)	Serine/threonine-protein kinase NEK15, putative
LmjF.26.2680	LmjF.26:1,078,599..1,079,732(+)	hypothetical protein, unknown function
LmjF.27.0760	LmjF.27:301,861..302,463(+)	ras-related protein RAB1A, putative
LmjF.27.1080	LmjF.27:459,191..463,933(-)	hypothetical protein, conserved
LmjF.27.1200	LmjF.27:505,603..506,850(-)	RING-H2 zinc finger, putative
LmjF.27.1340	LmjF.27:559,498..560,685(+)	hypothetical protein, unknown function
LmjF.27.1590	LmjF.27:647,326..648,318(+)	diacylglycerol acyltransferase, putative
LmjF.27.1780	LmjF.27:751,863..753,545(-)	casein kinase I-like protein
LmjF.28.0550	LmjF.28:192,069..193,202(-)	DNA repair protein RAD51, putative
LmjF.28.1950	LmjF.28:754,856..757,138(-)	X-pro, dipeptidyl-peptidase,serine peptidase, Clan SC, family S15, putative
LmjF.28.2650	LmjF.28:1,027,319..1,028,965(+)	membrane-bound acid phosphatase, putative
LmjF.28.2660	LmjF.28:1,031,391..1,032,092(+)	SelR domain containing protein, putative
LmjF.28.2770	LmjF.28:1,056,925..1,058,901(-)	heat-shock protein hsp70, putative
LmjF.28.2910	LmjF.28:1,108,085..1,109,443(-)	glutamate dehydrogenase, putative
LmjF.29.0820	LmjF.29:305,795..306,817(-)	CPC cysteine peptidase, Clan CA, family C1, Cathepsin B-like
LmjF.29.1270	LmjF.29:509,423..512,026(+)	Heat shock protein 100 kDa
LmjF.29.2220	LmjF.29:981,680..982,687(-)	hypothetical protein, unknown function
LmjF.29.2510	LmjF.29:1,087,351..1,088,811(+)	ATP-dependent 6-phosphofructokinase, glycosomal
LmjF.30.0290	LmjF.30:86,482..91,239(-)	hypothetical protein, unknown function
LmjF.30.0860	LmjF.30:275,448..276,035(+)	surface protein amastin, putative
LmjF.30.2580	LmjF.30:1,005,675..1,006,268(-)	reticulon domain protein, 22 kDa potentially aggravating protein (paple22)
LmjF.30.3120	LmjF.30:1,179,434..1,180,387(-)	S-adenosylmethionine decarboxylase proenzyme- like, putative
LmjF.30.3550	LmjF.30:1,343,581..1,345,107(+)	cytochrome p450-like protein
LmjF.31.0390	LmjF.31:125,122..127,476(-)	Calpain-like protein 2
LmjF.31.0450	LmjF.31:152,044..152,637(-)	amastin, putative
LmjF.31.0500	LmjF.31:171,934..173,856(-)	hypothetical protein, conserved
LmjF.31.0710	LmjF.31:253,198..253,587(-)	hypothetical protein, unknown function
LmjF.31.0720	LmjF.31:258,241..261,180(-)	major facilitator superfamily, putative
LmjF.31.1090	LmjF.31:429,673..431,613(-)	hypothetical protein, conserved
LmjF.31.1130	LmjF.31:443,635..444,852(-)	amidohydrolase, putative
LmjF.31.1160	LmjF.31:454,453..456,342(-)	hypothetical protein, unknown function
LmjF.31.1200	LmjF.31:466,305..466,709(-)	cytochrome b5-like Heme/Steroid binding domain containing protein, putative
LmjF.31.1440	LmjF.31:667,597..669,191(-)	hypothetical protein, unknown function (pseudogene)
LmjF.31.1445	LmjF.31:674,790..676,172(-)	hypothetical protein, unknown function
LmjF.31.1760	LmjF.31:823,732..824,859(-)	hypothetical protein, unknown function
LmjF.31.1860	LmjF.31:901,717..902,505(-)	hypothetical protein, unknown function
LmjF.31.1920	LmjF.31:940,976..944,908(-)	RING-variant domain containing protein, putative
LmjF.31.2000	LmjF.31:979,311..981,221(-)	GP63-like protein, leishmanolysin-like protein
LmjF.31.2070	LmjF.31:1,005,545..1,006,612(-)	CRAL/TRIO domain containing protein, putative
LmjF.31.2090	LmjF.31:1,014,453..1,015,604(-)	hypothetical protein, unknown function
LmjF.31.2115	LmjF.31:1,031,955..1,033,037(-)	hypothetical protein, unknown function
LmjF.31.2140	LmjF.31:1,045,024..1,048,173(-)	hypothetical protein, unknown function
LmjF.31.2210	LmjF.31:1,103,117..1,106,489(-)	hypothetical protein, unknown function
LmjF.31.2210	LmjF.31:1,103,117..1,106,489(-)	hypothetical protein, unknown function
LmjF.31.2220	LmjF.31:1,107,036..1,113,437(-)	hypothetical protein, unknown function
LmjF.31.2300	LmjF.31:1,138,947..1,140,095(-)	3'-nucleotidase/nuclease, putative
LmjF.31.2380	LmjF.31:1,179,112..1,181,562(-)	hypothetical protein, unknown function
LmjF.31.2960	LmjF.31:1,390,908..1,392,233(-)	Repressor of differentiation kinase 2, putative
LmjF.32.0630	LmjF.32:216,440..217,227(+)	AmmeMemoRadiSam system protein A/uncharacterized protein, PH0010 family, putative
LmjF.32.0630	LmjF.32:216,440..217,227(+)	AmmeMemoRadiSam system protein A/uncharacterized protein, PH0010 family, putative
LmjF.32.0700	LmjF.32:241,132..241,836(+)	ubiquitin-conjugating enzyme E2, putative
LmjF.32.2250	LmjF.32:880,854..881,897(-)	hypothetical protein, unknown function
LmjF.32.3870	LmjF.32:1,545,731..1,548,883(+)	myosin XXI, putative
LmjF.33.0160	LmjF.33:36,858..38,201(-)	hypothetical protein, unknown function
LmjF.33.0520	LmjF.33:223,247..224,296(-)	d-xylulose reductase, putative
LmjF.33.2300	LmjF.33:1,041,852..1,043,027(+)	udp-glc 4'-epimerase, putative
LmjF.33.2930	LmjF.33:1,398,172..1,402,707(+)	Present in the outer mitochondrial membrane proteome 22
LmjF.33.3030	LmjF.33:1,475,135..1,478,359(+)	hypothetical protein, unknown function
LmjF.34.0070	LmjF.34:22,805..23,776(+)	ascorbate peroxidase
LmjF.34.0190	LmjF.34:67,499..68,974(+)	Domain of unknown function (DUF1935), putative
LmjF.34.0770	LmjF.34:341,514..342,152(+)	hypothetical protein, conserved
LmjF.34.0780	LmjF.34:346,433..347,329(+)	serine/threonine-protein phosphatase PP1, putative
LmjF.34.0800	LmjF.34:355,930..356,832(+)	serine/threonine-protein phosphatase PP1, putative
LmjF.34.0970	LmjF.34:420,158..420,769(+)	amastin-like protein
LmjF.34.1410	LmjF.34:645,653..646,660(-)	d-isomer specific 2-hydroxyacid dehydrogenase- like protein
LmjF.34.2800	LmjF.34:1,280,711..1,282,603(+)	tuzin, putative
LmjF.34.3120	LmjF.34:1,391,743..1,392,768(+)	lipophosphoglycan biosynthetic protein (lpg2)
LmjF.35.0460	LmjF.35:134,448..137,201(+)	Generative cell specific 1 protein, putative
LmjF.35.0500	LmjF.35:157,801..162,108(+)	proteophosphoglycan ppg3, putative
LmjF.35.0650	LmjF.35:306,649..306,822(+)	hypothetical protein, unknown function
LmjF.35.0710	LmjF.35:337,030..338,625(+)	Endonuclease/Exonuclease/phosphatase family, putative
LmjF.35.1010	LmjF.35:449,109..450,170(+)	casein kinase, putative
LmjF.35.1040	LmjF.35:473,926..474,879(+)	zinc finger CCCH domain containing protein 11
LmjF.35.1390	LmjF.35:600,998..603,040(+)	Zn-finger in Ran binding protein and others/OTU-like cysteine protease, putative
LmjF.35.1510	LmjF.35:655,979..657,813(-)	NLI interacting factor-like phosphatase/Zinc finger C-x8-C-x5-C-x3-H type (and similar), putative
LmjF.35.1510	LmjF.35:655,979..657,813(-)	NLI interacting factor-like phosphatase/Zinc finger C-x8-C-x5-C-x3-H type (and similar), putative
LmjF.35.1630	LmjF.35:703,636..705,012(-)	hypothetical protein, conserved
LmjF.35.3340	LmjF.35:1,363,367..1,364,806(-)	6-phosphogluconate dehydrogenase, decarboxylating, putative
LmjF.36.0660	LmjF.36:190,205..190,813(+)	Enriched in surface-labeled proteome protein 18
LmjF.36.0670	LmjF.36:195,591..196,982(+)	EamA-like transporter family, putative
LmjF.36.1265	LmjF.36:464,364..464,768(+)	hypothetical protein
LmjF.36.1530	LmjF.36:580,649..582,154(-)	NEK family Serine/threonine-protein kinase, putative
LmjF.36.1930	LmjF.36:765,421..766,323(-)	Ring finger domain containing protein, putative
LmjF.36.1940	LmjF.36:770,331..771,830(-)	inosine-guanosine transporter
LmjF.36.2420	LmjF.36:980,511..983,069(+)	serine peptidase, Clan SC, Family S9B
LmjF.36.3620	LmjF.36:1,402,403..1,402,714(-)	EF-hand domain pair, putative
LmjF.36.4100	LmjF.36:1,562,821..1,567,230(+)	glycosyl hydrolase-like protein
LmjF.36.4140	LmjF.36:1,577,185..1,577,784(+)	Amastin surface glycoprotein, putative
LmjF.36.6290	LmjF.36:2,420,243..2,421,946(-)	glucose transporter 2
LmjF.36.6650	LmjF.36:2,569,090..2,570,751(-)	2,3-bisphosphoglycerate-independent phosphoglycerate mutase
