## Supplementary material for "Stress conditions promote the mating competency of *Leishmania* promastigotes *in vitro* marked by expression of the ancestral gamete fusogen HAP2": sup Table 4

### Sheet: Sheet1
Supplementary Table 4. List of the primers used in this work.
For CRISPR/Cas9 genome editing:
name	purpose	sequence (5'-3')
CRISPR R	for making all sgRNA templates	AAAAGCACCGACTCGGTGCCACTTTTTCAAGTTGATAACGGACTAGCCTTATTTTAACTTGCTATTTCTAGCTCTAAAAC
CRISPR F Hap2 tag1	for making the template of sgRNA Hap2 tag1	GAAATTAATACGACTCACTATAGGGTTACAGAAGTGCGAATGAGGTTTTAGAGCTAGAAATAGC
Hap2-tag1 left F	for making the repair donor PCR on the pPlot plasmids for the insertion of the resistance marker and mNG tag	CCTCCACTGGCAGCGGCTGCTCCCACGGGTATAATGCAGACCTGCTGC
Hap2-tag right R	for making the repair donor PCR on the pPlot plasmids for the insertion of the resistance marker and mNG tag	GTGGCGCGTCACCGCGTCCGCGCCAGGACTACCCGATCCTGATCCAG
For mNG-HAP2 reporter strains verification:
name	purpose	sequence (5'-3')
Hap2_ED1F	upstream of Hap2 ORF, for validation of the insertion resistance markers and tag	GTCGGCAGCTGACAAGTCAT
Hap2_ED1R	in the middle of Hap2 ORF, for validation of insertion of resistance markers and tag	CGTCTGACACATGCTGCAGT
Bsd ORF R	for validation of insertion of mNG + Bsd resistance marker	TTAGCCCTCCCACACATAAC
G418 ORF R	for validation of insertion of mNG + Neo resistance marker	TCAGAAGAACTCGTCAAGAAGG
For validation of hybrid clones by PCR on resistance marker genes:
name	purpose	sequence (5'-3')
Bsd ORF F	for verification of the presence of the Bsd resistance marker	ATGCCTTTGTCTCAAGAAGAATC
Bsd ORF R	for verification of the presence of the Bsd resistance marker	TTAGCCCTCCCACACATAAC
G418 ORF F	for verification of the presence of the Neo resistance marker	ATGATTGAACAAGATGGATTGC
G418 ORF R	for verification of the presence of the Neo resistance marker	TCAGAAGAACTCGTCAAGAAGG
Hyg ORF F	for verification of the presence of the Hyg resistance marker	ATGAAAAGCCTGAACTCACC
Hyg ORF R	for verification of the presence of the Hyg resistance marker	CTATTCCTTTGCCCTCGG
Sat ORF F	for verification of the presence of the Sat resistance marker	ATGAAGATTTCGGTGATCCCTG
Sat ORF R	for verification of the presence of the Sat resistance marker	TTAGGCGTCATCCTGTGCTCC
