## Supplementary material for "Stress conditions promote the mating competency of *Leishmania* promastigotes *in vitro* marked by expression of the ancestral gamete fusogen HAP2": Sup Table 5

### Sheet: Sheet1
Supplementary Table 5. Summary statistics of whole-genome sequencing read and alignment quality.
Sample	Reference genome used in alignment	Reference genome size	Total reads	Mapped filtered paired reads	Percentage of aligned filtered reads	Average genome coverage post-filtering	General alignment error rate
M1-GFP	TriTrypDB-50_LbraziliensisMHOMBR75M2904	32078651	11410811	11014281	0.9652	32.7302	0.0059
M1-RFP	TriTrypDB-50_LbraziliensisMHOMBR75M2904	32078651	15556601	14813750	0.9522	44.0686	0.0059
MIR-1a	TriTrypDB-50_LbraziliensisMHOMBR75M2904	32078651	10941662	10656144	0.9739	31.5654	0.0069
MIR-3a	TriTrypDB-50_LbraziliensisMHOMBR75M2904	32078651	13966880	13631908	0.976	40.7099	0.0067
MIR-4a	TriTrypDB-50_LbraziliensisMHOMBR75M2904	32078651	14791737	14071155	0.9513	41.757	0.0069
MIR-6a	TriTrypDB-50_LbraziliensisMHOMBR75M2904	32078651	12458141	11923091	0.9571	35.4045	0.0069
MIR-9c	TriTrypDB-50_LbraziliensisMHOMBR75M2904	32078651	11377540	10960362	0.9633	32.499	0.0067
RicX-GFP	TriTrypDB-50_LbraziliensisMHOMBR75M2904	32078651	12515848	11657170	0.9314	34.5607	0.0081
RicX-RFP	TriTrypDB-50_LbraziliensisMHOMBR75M2904	32078651	10501991	10208405	0.972	30.4689	0.0077
RIM-1b	TriTrypDB-50_LbraziliensisMHOMBR75M2904	32078651	13235611	12816464	0.9683	38.0858	0.0069
RIM-3a	TriTrypDB-50_LbraziliensisMHOMBR75M2904	32078651	12843480	12522898	0.975	37.3108	0.0067
RIM-5b	TriTrypDB-50_LbraziliensisMHOMBR75M2904	32078651	15435504	15013228	0.9726	44.8557	0.0067
RIM-6b	TriTrypDB-50_LbraziliensisMHOMBR75M2904	32078651	12084794	11627255	0.9621	34.5604	0.0069
RIM-8a	TriTrypDB-50_LbraziliensisMHOMBR75M2904	32078651	9674561	9478803	0.9798	28.2832	0.0067
dono2706-GFP	TriTrypDB-50_LdonovaniBPK282A1	32444968	8216089	8071898	0.9825	23.6364	0.0036
Mondo06-Ab1a	TriTrypDB-50_LdonovaniBPK282A1	32444968	8223994	8103465	0.9853	23.6587	0.0053
Mondo06-Ab3a	TriTrypDB-50_LdonovaniBPK282A1	32444968	13520812	13214587	0.9774	38.5506	0.0056
Mondo06-Ab6a	TriTrypDB-50_LdonovaniBPK282A1	32444968	12120908	11913587	0.9829	34.7468	0.0055
Mondo06-Ac1a	TriTrypDB-50_LdonovaniBPK282A1	32444968	14806373	14475602	0.9777	42.1989	0.0056
Mondo06-Ad1a	TriTrypDB-50_LdonovaniBPK282A1	32444968	12780840	12534292	0.9807	36.6201	0.0056
Mondo06-Ba4a	TriTrypDB-50_LdonovaniBPK282A1	32444968	10492891	10335682	0.985	30.0959	0.0056
Mondo06-Ba5a	TriTrypDB-50_LdonovaniBPK282A1	32444968	12684540	12471296	0.9832	36.4221	0.0056
Mondo06-Bb1a	TriTrypDB-50_LdonovaniBPK282A1	32444968	8145198	8018053	0.9844	23.3591	0.0056
Mondo06-Bb2a	TriTrypDB-50_LdonovaniBPK282A1	32444968	9717104	9529144	0.9807	27.8031	0.0055
Mondo06-Bb3a	TriTrypDB-50_LdonovaniBPK282A1	32444968	12838671	12631890	0.9839	36.856	0.0056
Mondo06-Bb5a	TriTrypDB-50_LdonovaniBPK282A1	32444968	9637750	9433431	0.9788	27.4895	0.0056
Mondo06-Bb6a	TriTrypDB-50_LdonovaniBPK282A1	32444968	10632805	10418959	0.9799	30.3348	0.0056
Mondo06-Bd4a	TriTrypDB-50_LdonovaniBPK282A1	32444968	15032012	14785997	0.9836	43.293	0.0055
Mondo06-Ca3a	TriTrypDB-50_LdonovaniBPK282A1	32444968	12639907	12426416	0.9831	36.1006	0.0056
Mondo06-Cb6a	TriTrypDB-50_LdonovaniBPK282A1	32444968	13367355	13123406	0.9818	38.2787	0.0055
Mondo06-Cc3a	TriTrypDB-50_LdonovaniBPK282A1	32444968	15483283	15240472	0.9843	44.5025	0.0055
Mondo06-Cc5a	TriTrypDB-50_LdonovaniBPK282A1	32444968	17230456	16942271	0.9833	49.6178	0.0054
Mongi-RFP	TriTrypDB-50_LdonovaniBPK282A1	32444968	8805051	8633146	0.9805	25.0898	0.0078
IMA-Ac5a	TriTrypDB-50_LinfantumJPCM5	32803248	7836608	7485637	0.9552	21.1935	0.0358
IMA-Ba4a	TriTrypDB-50_LinfantumJPCM5	32803248	10220833	9699768	0.949	27.632	0.0321
IMA-Cc5b	TriTrypDB-50_LinfantumJPCM5	32803248	8569537	8228965	0.9603	23.4301	0.0304
infLLM-RFP	TriTrypDB-50_LinfantumJPCM5	32803248	12075249	11801116	0.9773	34.3533	0.007
MA37	TriTrypDB-50_LinfantumJPCM5	32803248	8274640	7804478	0.9432	22.1088	0.0619
L747	TriTrypDB-50_LtropicaL590	33017490	10165375	9468304	0.9314	27.8621	0.0154
L747-ir-a	TriTrypDB-50_LtropicaL590	33017490	10165375	9468304	0.9314	27.8621	0.0154
L747-ir-b	TriTrypDB-50_LtropicaL590	33017490	12445860	11613532	0.9331	33.3256	0.0154
L747-ir-c	TriTrypDB-50_LtropicaL590	33017490	11929549	11129039	0.9329	31.8661	0.0155
L747-ir-d	TriTrypDB-50_LtropicaL590	33017490	14429869	13435297	0.9311	38.4405	0.0154
L747-RFP-ir-unc	TriTrypDB-50_LtropicaL590	33017490	10946391	10027058	0.916	28.6873	0.0158
LMA-VII-J2a	TriTrypDB-50_LtropicaL590	33017490	14268154	13207444	0.9257	37.971	0.0136
LMA-VII-N4b	TriTrypDB-50_LtropicaL590	33017490	14209766	13126933	0.9238	37.7456	0.0145
MA37	TriTrypDB-50_LtropicaL590	33017490	8268468	7729088	0.9348	22.8319	0.0094
MoMA-Ad6a	TriTrypDB-50_LtropicaL590	33017490	11424004	10674938	0.9344	30.7919	0.0092
MoMA-Bb3a	TriTrypDB-50_LtropicaL590	33017490	13036006	12214419	0.937	35.0918	0.0092
MoMA-Bb6a	TriTrypDB-50_LtropicaL590	33017490	12120908	11913587	0.9829	34.7468	0.0055
MoMA-Bc6a	TriTrypDB-50_LtropicaL590	33017490	10473013	9710204	0.9272	27.877	0.0092
Moro-RFP	TriTrypDB-50_LtropicaL590	33017490	10819265	9887300	0.9139	28.2609	0.009
