## Supplementary material for "Stress conditions promote the mating competency of *Leishmania* promastigotes *in vitro* marked by expression of the ancestral gamete fusogen HAP2": Sup Table 6

### Sheet: Sheet1
Supplementary Table 6. Summary statistics of single-cell RNA-sequencing reads and alignment quality.
Sample name	Total number of reads	Fraction of reads in cells	Mean reads per cell	Median number of genes per cell	Total number of cells	Number of cells post QC
L747_untreated_1	155332661	0.868	26292	872	5908	5908
L747_untreated_2	152699209	0.866	20401	827	7485	7484
L747_irradiated_1	160885709	0.857	49580	1203	3245	3235
L747_irradiated_2	134909332	0.868	38723	1107	3484	3460
MA37_untreated_1	96254375	0.94	25647	1185	3753	3749
MA37_untreated_2	98566915	0.935	22325	1167	4415	4407
MA37_irradiated_1	111418082	0.891	26081	1355	4272	4261
MA37_irradiated_2	134909332	0.868	38723	1107	3484	4228
